# Disentangling group specific QTL allele effects from genetic background epistasis using admixed individuals in GWAS: an application to maize flowering

**DOI:** 10.1101/669721

**Authors:** Rio Simon, Mary-Huard Tristan, Moreau Laurence, Bauland Cyril, Palaffre Carine, Madur Delphine, Combes Valérie, Charcosset Alain

**Affiliations:** GQE - Le Moulon, INRA, Univ. Paris-Sud, CNRS, AgroParisTech, Université Paris-Saclay, 91190, Gif-sur-Yvette, France; MIA, INRA, AgroParisTech, Université Paris-Saclay, 75005, Paris, France; UE 0394 SMH, INRA, 2297 Route de l’INRA, 40390, Saint-Martin-de-Hinx, France

## Abstract

When handling a structured population in association mapping, group-specific allele effects may be observed at quantitative trait loci (QTLs) for several reasons: (i) a different linkage disequilibrium (LD) between SNPs and QTLs across groups, (ii) group-specific genetic mutations in QTL regions, and/or (iii) epistatic interactions between QTLs and other loci that have differentiated allele frequencies between groups. We present here a new genome-wide association (GWAS) approach to identify QTLs exhibiting such group-specific allele effects. We developed genetic materials including admixed progeny from different genetic groups with known genome-wide ancestries (local admixture). A dedicated statistical methodology was developed to analyze pure and admixed individuals jointly, allowing one to disentangle the factors causing the heterogeneity of allele effects across groups. This approach was applied to maize by developing an inbred “Flint-Dent” panel including admixed individuals that was evaluated for flowering time. Several associations were detected revealing a wide range of configurations of allele effects, both at known flowering QTLs (*Vgt1*, *Vgt2* and *Vgt3*) and new loci. We found several QTLs whose effect depended on the group ancestry of alleles while others interacted with the genetic background. The existence of directional epistasis was highlighted by comparing admixed with pure individuals and was consistent with epistatic interactions identified at the level of QTLs. Our GWAS approach provides useful information on the stability of QTL effects across genetic groups and can be applied to a wide range of species.

**Author summary:** Identification of genomic regions involved in genetic architecture of traits has become commonplace in quantitative genetics studies. Genetic structure is a common feature in human, animal and plant species and most current methods target genomic regions whose effects on traits are conserved between genetic groups. However, a heterogeneity of allele effects may be observed due to different factors: a group-specific correlation between the alleles of the tagged marker and those of the causal variant, a group-specific mutation at the causal variant or an epistatic interaction between the causal variant and the genetic background. We propose a new method adapted to structured populations including admixed individuals, which aims to identify these genomic regions and to unravel the previous factors. method was applied to a maize inbred diversity panel including lines from the dent and the flint genetic groups, as well as admixed lines, evaluated for flowering time. Several genomic regions were detected with various configurations of allele effects, with evidence of epistatic interactions between some of the loci and the genetic background.
