## Supplementary Table S1 for "Disentangling group specific QTL allele effects from genetic background epistasis using admixed individuals in GWAS: an application to maize flowering"

### Sheet: Feuille1
	MF	FF
Row-Column 2015	AR1	AR1
Row-Column 2016	IID	IID
μ2015	64.22	65.86
μ2016	71.2	72.4
μD	70.8	72.28
μF	64.95	66.39
μA	67.66	69.11
σ2GD	24.15	27.65
σ2GF	23.06	27.03
σ2GA	16.89	20.07
σ2(Gxβ)2015,D	1.31	0
σ2(Gxβ)2015,F	1.35	1.99
σ2(Gxβ)2015,A	4.64	4.84
σ2(Gxβ)2016,D	1.09	2.67
σ2(Gxβ)2016,F	0	0
σ2(Gxβ)2016,A	2.11	3.51
σ2E2015	2.46	2.56
σ2D	1.54	1.94
h2F	0.96	0.96
h2F	0.96	0.96
h2A	0.88	0.88
r2015	1.94	1.94
r2016	1.99	1.99
