## Supplementary Table S2 for "Disentangling group specific QTL allele effects from genetic background epistasis using admixed individuals in GWAS: an application to maize flowering"

### Sheet: MF
Trait	SNP	Chromosome	Position	0FF	1FF	0FA	1FA	0DA	1DA	0DD	1DD	Model	Test	-log10(pval)	FDR
MF	AX-91341754	3	6649723	-	-	-	-	-	-	201	99	M1	Delta (Dent)	5.40646	20%
MF	AX-90645849	3	8265448	-	-	-	-	-	-	123	177	M1	Delta (Dent)	4.64756	20%
MF	AX-90795999	3	8266018	-	-	-	-	-	-	139	161	M1	Delta (Dent)	5.2023	20%
MF	AX-91557112	3	19841904	-	-	-	-	-	-	67	233	M1	Delta (Dent)	4.7279	20%
MF	AX-90834909	3	158880237	-	-	-	-	-	-	107	193	M1	Delta (Dent)	4.60537	20%
MF	AX-90566336	3	158889565	-	-	-	-	-	-	109	191	M1	Delta (Dent)	5.16905	20%
MF	AX-91583291	3	158891367	-	-	-	-	-	-	108	192	M1	Delta (Dent)	4.9573	20%
MF	AX-90834898	3	158896163	-	-	-	-	-	-	106	194	M1	Delta (Dent)	5.09506	20%
MF	AX-91583310	3	158974594	-	-	-	-	-	-	97	203	M1	Delta (Dent)	10.9886	5%
MF	AX-90590040	3	158974646	-	-	-	-	-	-	96	204	M1	Delta (Dent)	9.49457	5%
MF	AX-90834934	3	158974756	-	-	-	-	-	-	102	198	M1	Delta (Dent)	9.20868	5%
MF	AX-91408371	3	158975082	-	-	-	-	-	-	101	199	M1	Delta (Dent)	8.95659	5%
MF	AX-91583371	3	159390464	-	-	-	-	-	-	120	180	M1	Delta (Dent)	5.07047	20%
MF	AX-91583384	3	159391016	-	-	-	-	-	-	119	181	M1	Delta (Dent)	5.44749	20%
MF	AX-91583382	3	159392021	-	-	-	-	-	-	121	179	M1	Delta (Dent)	5.17194	20%
MF	AX-91583403	3	159405200	-	-	-	-	-	-	119	181	M1	Delta (Dent)	5.84528	20%
MF	AX-90835029	3	159413980	-	-	-	-	-	-	119	181	M1	Delta (Dent)	5.32725	20%
MF	AX-90835045	3	159415239	-	-	-	-	-	-	120	180	M1	Delta (Dent)	5.57234	20%
MF	AX-91583404	3	159487904	-	-	-	-	-	-	119	181	M1	Delta (Dent)	4.8401	20%
MF	AX-90835056	3	159506081	-	-	-	-	-	-	119	181	M1	Delta (Dent)	4.89322	20%
MF	AX-90835061	3	159514077	-	-	-	-	-	-	118	182	M1	Delta (Dent)	5.264	20%
MF	AX-90846668	3	201723987	-	-	-	-	-	-	220	80	M1	Delta (Dent)	4.61388	20%
MF	AX-90859038	4	12912108	-	-	-	-	-	-	12	288	M1	Delta (Dent)	4.96302	20%
MF	AX-90919240	4	237451186	-	-	-	-	-	-	256	44	M1	Delta (Dent)	4.8355	20%
MF	AX-90552295	7	130495196	-	-	-	-	-	-	279	21	M1	Delta (Dent)	4.77482	20%
MF	AX-91736802	7	130499284	-	-	-	-	-	-	288	12	M1	Delta (Dent)	4.93904	20%
MF	AX-91055771	7	130500226	-	-	-	-	-	-	289	11	M1	Delta (Dent)	5.38309	20%
MF	AX-91737837	7	136148844	-	-	-	-	-	-	218	82	M1	Delta (Dent)	4.77603	20%
MF	AX-91058427	7	140576170	-	-	-	-	-	-	271	29	M1	Delta (Dent)	4.71481	20%
MF	AX-90633821	7	140674983	-	-	-	-	-	-	270	30	M1	Delta (Dent)	4.98651	20%
MF	AX-91404598	7	140675794	-	-	-	-	-	-	238	62	M1	Delta (Dent)	4.85511	20%
MF	AX-91744205	7	171556516	-	-	-	-	-	-	216	84	M1	Delta (Dent)	5.45031	20%
MF	AX-91382048	7	171572202	-	-	-	-	-	-	214	86	M1	Delta (Dent)	4.69475	20%
MF	AX-91100608	8	123504353	-	-	-	-	-	-	232	68	M1	Delta (Dent)	4.64165	20%
MF	AX-91112607	8	165932930	-	-	-	-	-	-	161	139	M1	Delta (Dent)	4.63329	20%
MF	AX-91456671	1	17179645	277	27	-	-	-	-	-	-	M1	Delta (Flint)	6.10312	20%
MF	AX-90588172	1	231185911	278	26	-	-	-	-	-	-	M1	Delta (Flint)	5.41103	20%
MF	AX-90592743	1	278511074	226	78	-	-	-	-	-	-	M1	Delta (Flint)	5.01519	20%
MF	AX-90567285	2	59761720	283	21	-	-	-	-	-	-	M1	Delta (Flint)	4.9852	20%
MF	AX-90591872	4	35758347	293	11	-	-	-	-	-	-	M1	Delta (Flint)	5.7389	20%
MF	AX-90544623	5	12227383	287	17	-	-	-	-	-	-	M1	Delta (Flint)	5.55351	20%
MF	AX-90974105	5	203928025	63	241	-	-	-	-	-	-	M1	Delta (Flint)	5.76173	20%
MF	AX-91685722	6	24606589	272	32	-	-	-	-	-	-	M1	Delta (Flint)	5.02895	20%
MF	AX-91355042	6	148530168	43	261	-	-	-	-	-	-	M1	Delta (Flint)	5.0565	20%
MF	AX-91717426	7	25909531	269	35	-	-	-	-	-	-	M1	Delta (Flint)	4.88729	20%
MF	AX-91100149	8	121884992	282	22	-	-	-	-	-	-	M1	Delta (Flint)	4.83963	20%
MF	AX-91100415	8	122949646	284	20	-	-	-	-	-	-	M1	Delta (Flint)	10.195	5%
MF	AX-91359941	8	122950264	286	18	-	-	-	-	-	-	M1	Delta (Flint)	5.36487	20%
MF	AX-91100407	8	122950963	279	25	-	-	-	-	-	-	M1	Delta (Flint)	7.89481	5%
MF	AX-91428720	8	122952245	291	13	-	-	-	-	-	-	M1	Delta (Flint)	6.76163	5%
MF	AX-91768145	8	122952961	289	15	-	-	-	-	-	-	M1	Delta (Flint)	5.32143	20%
MF	AX-90596641	8	122952991	284	20	-	-	-	-	-	-	M1	Delta (Flint)	5.52188	20%
MF	AX-91768204	8	123372565	293	11	-	-	-	-	-	-	M1	Delta (Flint)	5.9905	20%
MF	AX-91100612	8	123509765	23	281	-	-	-	-	-	-	M1	Delta (Flint)	5.22125	20%
MF	AX-90557598	9	103752251	11	293	-	-	-	-	-	-	M1	Delta (Flint)	5.94964	20%
MF	AX-91364734	10	85834561	279	25	-	-	-	-	-	-	M1	Delta (Flint)	5.64754	20%
MF	AX-91341754	3	6649723	232	72	-	-	-	-	201	99	M2	Delta D	5.83059	20%
MF	AX-90645849	3	8265448	164	140	-	-	-	-	123	177	M2	Delta D	5.99203	20%
MF	AX-90795999	3	8266018	170	134	-	-	-	-	139	161	M2	Delta D	6.5317	20%
MF	AX-90796019	3	8268719	218	86	-	-	-	-	187	113	M2	Delta D	4.9528	20%
MF	AX-90566336	3	158889565	238	66	-	-	-	-	109	191	M2	Delta D	5.06843	20%
MF	AX-91439319	3	158898522	234	70	-	-	-	-	106	194	M2	Delta D	4.92484	20%
MF	AX-90834949	3	158900592	237	67	-	-	-	-	106	194	M2	Delta D	4.9335	20%
MF	AX-91583310	3	158974594	158	146	-	-	-	-	97	203	M2	Delta D	9.65316	5%
MF	AX-90590040	3	158974646	150	154	-	-	-	-	96	204	M2	Delta D	8.21187	5%
MF	AX-90834934	3	158974756	246	58	-	-	-	-	102	198	M2	Delta D	8.14101	5%
MF	AX-91408371	3	158975082	246	58	-	-	-	-	101	199	M2	Delta D	7.96707	5%
MF	AX-91583371	3	159390464	261	43	-	-	-	-	120	180	M2	Delta D	4.96921	20%
MF	AX-91583384	3	159391016	261	43	-	-	-	-	119	181	M2	Delta D	5.31945	20%
MF	AX-91583382	3	159392021	261	43	-	-	-	-	121	179	M2	Delta D	5.088	20%
MF	AX-90835020	3	159398400	262	42	-	-	-	-	119	181	M2	Delta D	5.25602	20%
MF	AX-91583403	3	159405200	262	42	-	-	-	-	119	181	M2	Delta D	5.57127	20%
MF	AX-90835029	3	159413980	262	42	-	-	-	-	119	181	M2	Delta D	5.13606	20%
MF	AX-90835045	3	159415239	262	42	-	-	-	-	120	180	M2	Delta D	5.29682	20%
MF	AX-91583388	3	159448068	260	44	-	-	-	-	119	181	M2	Delta D	5.36658	20%
MF	AX-90835061	3	159514077	261	43	-	-	-	-	118	182	M2	Delta D	5.1762	20%
MF	AX-91837147	3	159556555	259	45	-	-	-	-	119	181	M2	Delta D	5.26513	20%
MF	AX-90859038	4	12912108	73	231	-	-	-	-	12	288	M2	Delta D	5.11664	20%
MF	AX-91641186	4	237449027	232	72	-	-	-	-	258	42	M2	Delta D	5.6643	20%
MF	AX-90919240	4	237451186	233	71	-	-	-	-	256	44	M2	Delta D	6.15221	20%
MF	AX-91398141	4	237452916	233	71	-	-	-	-	258	42	M2	Delta D	5.66581	20%
MF	AX-90572541	4	237453761	232	72	-	-	-	-	252	48	M2	Delta D	5.07801	20%
MF	AX-90919578	4	238793343	31	273	-	-	-	-	46	254	M2	Delta D	5.27545	20%
MF	AX-90552295	7	130495196	235	69	-	-	-	-	279	21	M2	Delta D	5.43521	20%
MF	AX-91736802	7	130499284	215	89	-	-	-	-	288	12	M2	Delta D	5.83471	20%
MF	AX-91736834	7	130500002	216	88	-	-	-	-	288	12	M2	Delta D	5.81437	20%
MF	AX-91055771	7	130500226	213	91	-	-	-	-	289	11	M2	Delta D	6.39088	20%
MF	AX-91055769	7	130500394	215	89	-	-	-	-	288	12	M2	Delta D	5.82484	20%
MF	AX-91736821	7	130500692	216	88	-	-	-	-	289	11	M2	Delta D	5.09564	20%
MF	AX-91737837	7	136148844	222	82	-	-	-	-	218	82	M2	Delta D	5.18998	20%
MF	AX-90633821	7	140674983	273	31	-	-	-	-	270	30	M2	Delta D	4.96149	20%
MF	AX-91404598	7	140675794	254	50	-	-	-	-	238	62	M2	Delta D	5.7119	20%
MF	AX-91744205	7	171556516	216	84	-	-	-	-	251	53	M2	Delta D	4.92851	20%
MF	AX-90974105	5	203928025	63	241	-	-	-	-	108	192	M2	Delta F	5.23413	20%
MF	AX-91100415	8	122949646	284	20	-	-	-	-	274	26	M2	Delta F	5.84728	20%
MF	AX-91100407	8	122950963	279	25	-	-	-	-	266	34	M2	Delta F	5.74529	20%
MF	AX-90605790	1	278649743	189	115	-	-	-	-	250	50	M2	Delta D+F	5.27161	20%
MF	AX-90633029	2	11366954	290	10	-	-	-	-	239	65	M2	Delta D+F	5.02032	20%
MF	AX-91583310	3	158974594	158	146	-	-	-	-	97	203	M2	Delta D+F	7.46869	5%
MF	AX-90590040	3	158974646	150	154	-	-	-	-	96	204	M2	Delta D+F	6.09954	20%
MF	AX-91641186	4	237449027	232	72	-	-	-	-	258	42	M2	Delta D+F	5.95369	20%
MF	AX-90919240	4	237451186	233	71	-	-	-	-	256	44	M2	Delta D+F	6.32205	20%
MF	AX-91398141	4	237452916	233	71	-	-	-	-	258	42	M2	Delta D+F	5.95732	20%
MF	AX-90572541	4	237453761	232	72	-	-	-	-	252	48	M2	Delta D+F	5.47109	20%
MF	AX-91059083	7	142908218	215	89	-	-	-	-	129	171	M2	Delta D+F	4.99878	20%
MF	AX-91100620	8	123504889	230	70	-	-	-	-	162	142	M2	Delta D+F	5.24924	20%
MF	AX-90555247	8	133562520	180	124	-	-	-	-	205	95	M2	Delta D+F	5.11743	20%
MF	AX-90710320	1	230470022	169	135	-	-	-	-	222	78	M2	Delta D-F	5.30114	20%
MF	AX-90843571	3	191134946	277	27	-	-	-	-	219	81	M2	Delta D-F	4.92778	20%
MF	AX-91345590	4	10216379	198	106	-	-	-	-	174	126	M2	Delta D-F	4.93423	20%
MF	AX-90859038	4	12912108	73	231	-	-	-	-	12	288	M2	Delta D-F	5.01002	20%
MF	AX-90863948	4	31102452	160	144	-	-	-	-	115	185	M2	Delta D-F	5.4744	20%
MF	AX-91218190	4	31102486	161	143	-	-	-	-	115	185	M2	Delta D-F	5.76128	20%
MF	AX-90863950	4	31102555	161	143	-	-	-	-	115	185	M2	Delta D-F	5.14311	20%
MF	AX-91602775	4	31102595	161	143	-	-	-	-	116	184	M2	Delta D-F	5.17577	20%
MF	AX-90863961	4	31102637	160	144	-	-	-	-	116	184	M2	Delta D-F	5.50814	20%
MF	AX-90863956	4	31106881	169	135	-	-	-	-	146	154	M2	Delta D-F	5.35065	20%
MF	AX-91624224	4	145102674	291	13	-	-	-	-	247	53	M2	Delta D-F	4.99041	20%
MF	AX-90645628	4	165993620	166	138	-	-	-	-	146	154	M2	Delta D-F	4.92204	20%
MF	AX-90967192	5	178524725	282	22	-	-	-	-	277	23	M2	Delta D-F	5.11463	20%
MF	AX-91736802	7	130499284	215	89	-	-	-	-	288	12	M2	Delta D-F	5.48441	20%
MF	AX-91736834	7	130500002	216	88	-	-	-	-	288	12	M2	Delta D-F	5.74176	20%
MF	AX-91055771	7	130500226	213	91	-	-	-	-	289	11	M2	Delta D-F	6.34488	20%
MF	AX-91055769	7	130500394	215	89	-	-	-	-	288	12	M2	Delta D-F	5.56963	20%
MF	AX-91736821	7	130500692	216	88	-	-	-	-	289	11	M2	Delta D-F	5.12287	20%
MF	AX-91454277	1	4450457	185	119	99	72	73	122	132	168	M3	Delta DD	5.22208	20%
MF	AX-91341754	3	6649723	232	72	129	47	139	51	201	99	M3	Delta DD	6.42256	20%
MF	AX-90645849	3	8265448	164	140	80	91	92	103	123	177	M3	Delta DD	6.05111	20%
MF	AX-90795999	3	8266018	170	134	82	89	102	93	139	161	M3	Delta DD	6.03941	20%
MF	AX-90566336	3	158889565	238	66	135	42	56	133	109	191	M3	Delta DD	5.29662	20%
MF	AX-91583291	3	158891367	232	72	131	46	56	133	108	192	M3	Delta DD	5.25067	20%
MF	AX-90834897	3	158895171	231	73	130	47	56	133	108	192	M3	Delta DD	5.24314	20%
MF	AX-90834898	3	158896163	231	73	129	48	55	134	106	194	M3	Delta DD	5.12578	20%
MF	AX-91439319	3	158898522	234	70	133	44	54	135	106	194	M3	Delta DD	5.31516	20%
MF	AX-90834949	3	158900592	237	67	133	44	54	135	106	194	M3	Delta DD	5.32929	20%
MF	AX-91583310	3	158974594	158	146	92	85	48	141	97	203	M3	Delta DD	10.5278	5%
MF	AX-90590040	3	158974646	150	154	87	90	48	141	96	204	M3	Delta DD	8.97366	5%
MF	AX-90834934	3	158974756	246	58	139	38	50	139	102	198	M3	Delta DD	8.78167	5%
MF	AX-91408371	3	158975082	246	58	139	38	50	139	101	199	M3	Delta DD	8.68602	5%
MF	AX-90838756	3	173800721	173	131	110	74	63	119	82	218	M3	Delta DD	5.67982	20%
MF	AX-90887576	4	121595414	216	88	139	47	143	37	234	66	M3	Delta DD	5.2711	20%
MF	AX-91620133	4	123620457	153	151	91	95	85	95	141	159	M3	Delta DD	5.13644	20%
MF	AX-91624125	4	144753436	215	89	125	62	140	39	226	74	M3	Delta DD	5.87215	20%
MF	AX-91624156	4	144823042	231	73	129	58	142	37	237	63	M3	Delta DD	5.95028	20%
MF	AX-90893690	4	144826673	228	76	129	58	142	37	236	64	M3	Delta DD	6.16664	20%
MF	AX-91624155	4	144833742	231	73	129	58	142	37	236	64	M3	Delta DD	5.1275	20%
MF	AX-91851677	4	165971204	169	135	95	85	163	23	248	52	M3	Delta DD	5.71179	20%
MF	AX-90645628	4	165993620	166	138	102	78	85	101	146	154	M3	Delta DD	5.35297	20%
MF	AX-90904393	4	185184378	192	112	97	98	152	19	261	39	M3	Delta DD	5.27584	20%
MF	AX-90578187	8	14591468	249	55	165	32	127	42	226	74	M3	Delta DD	5.8062	20%
MF	AX-91100502	8	123272484	168	136	84	105	119	58	233	67	M3	Delta DD	5.2077	20%
MF	AX-91100608	8	123504353	155	149	78	111	119	58	232	68	M3	Delta DD	5.39616	20%
MF	AX-91100620	8	123504889	162	142	81	108	119	58	230	70	M3	Delta DD	5.20689	20%
MF	AX-90620050	8	161789135	66	238	28	149	45	144	93	207	M3	Delta DD	5.74153	20%
MF	AX-91424173	8	161789150	71	233	32	145	52	137	100	200	M3	Delta DD	5.86309	20%
MF	AX-91451275	8	162519150	216	88	127	49	82	108	122	178	M3	Delta DD	5.2104	20%
MF	AX-91112607	8	165932930	180	124	89	87	119	71	161	139	M3	Delta DD	5.63856	20%
MF	AX-91020683	6	164143140	190	114	103	74	176	13	280	20	M3	Delta DA	6.54563	20%
MF	AX-90731948	2	6860236	242	62	136	46	120	64	217	83	M3	Delta FA	5.64139	20%
MF	AX-91510472	2	6861005	240	64	134	48	120	64	216	84	M3	Delta FA	6.15874	20%
MF	AX-90731977	2	6992374	101	203	70	112	59	125	112	188	M3	Delta FA	5.13985	20%
MF	AX-90617761	2	6993631	161	143	104	78	94	90	175	125	M3	Delta FA	6.09747	20%
MF	AX-90731985	2	6994751	151	153	96	86	84	100	147	153	M3	Delta FA	5.48949	20%
MF	AX-91844146	2	6995423	160	144	104	78	89	95	153	147	M3	Delta FA	5.95887	20%
MF	AX-91449028	2	6995647	116	188	79	103	58	126	95	205	M3	Delta FA	5.24029	20%
MF	AX-90601996	2	7041069	102	202	74	108	50	134	75	225	M3	Delta FA	8.24114	5%
MF	AX-91397720	2	7044549	121	183	77	105	50	134	78	222	M3	Delta FA	7.37656	5%
MF	AX-90780177	2	188534511	255	49	124	44	188	10	283	17	M3	Delta FA	5.62681	20%
MF	AX-91456671	1	17179645	277	27	159	10	180	17	247	53	M3	Delta FF	6.08896	20%
MF	AX-90601996	2	7041069	102	202	74	108	50	134	75	225	M3	Delta FA+FF	5.91269	20%
MF	AX-90824812	3	119685903	71	233	37	143	106	80	159	141	M3	Delta FA+FF	5.1923	20%
MF	AX-90826563	3	126522366	218	86	141	39	135	51	185	115	M3	Delta FA+FF	5.19394	20%
MF	AX-91120582	9	18615185	34	270	23	127	156	60	182	118	M3	Delta FA+FF	5.95459	20%
MF	AX-91583310	3	158974594	158	146	92	85	48	141	97	203	M3	Delta DD+DA	6.0083	20%
MF	AX-91619685	4	121506569	170	134	110	76	139	41	215	85	M3	Delta DD+DA	5.27011	20%
MF	AX-91410184	6	87412104	83	221	31	133	61	141	114	186	M3	Delta DD+DA	5.87116	20%
MF	AX-91380030	6	87416360	84	220	31	132	61	142	114	186	M3	Delta DD+DA	6.03435	20%
MF	AX-90549146	6	87416883	89	215	33	130	61	142	114	186	M3	Delta DD+DA	5.99144	20%
MF	AX-91100444	8	123079618	138	166	69	120	79	98	170	130	M3	Delta DD+DA	5.63999	20%
MF	AX-91100441	8	123080508	137	167	69	120	79	98	170	130	M3	Delta DD+DA	5.65312	20%
MF	AX-91100502	8	123272484	168	136	84	105	119	58	233	67	M3	Delta DD+DA	5.4121	20%
MF	AX-91100608	8	123504353	155	149	78	111	119	58	232	68	M3	Delta DD+DA	5.47389	20%
MF	AX-91100620	8	123504889	162	142	81	108	119	58	230	70	M3	Delta DD+DA	5.35393	20%
MF	AX-90651064	1	4980734	235	69	147	22	155	42	237	63	M3	Delta DA+FA	5.30322	20%
MF	AX-91547985	2	206217985	261	43	161	11	154	40	241	59	M3	Delta DA+FA	5.12073	20%
MF	AX-91412553	3	126510640	216	88	139	41	135	51	185	115	M3	Delta DA+FA	5.20029	20%
MF	AX-91577365	3	126511574	217	87	139	41	135	51	185	115	M3	Delta DA+FA	5.39604	20%
MF	AX-90826563	3	126522366	218	86	141	39	135	51	185	115	M3	Delta DA+FA	5.98003	20%
MF	AX-90608260	3	126629929	221	83	142	38	134	52	189	111	M3	Delta DA+FA	6.39106	20%
MF	AX-90628418	5	12229516	165	139	109	80	162	15	260	40	M3	Delta DA+FA	5.15349	20%
MF	AX-90614466	6	163890118	222	82	109	66	178	13	284	16	M3	Delta DA+FA	5.5239	20%
MF	AX-91711651	6	163917087	236	68	123	52	178	13	284	16	M3	Delta DA+FA	5.18152	20%
MF	AX-91711655	6	163918261	237	67	126	49	178	13	284	16	M3	Delta DA+FA	5.29372	20%
MF	AX-91020644	6	163918306	236	68	123	52	178	13	285	15	M3	Delta DA+FA	5.17156	20%
MF	AX-90577717	1	290958790	243	61	137	20	150	59	211	89	M3	Delta DD+FF	5.14781	20%
MF	AX-90777295	2	178185474	250	54	164	19	171	12	274	26	M3	Delta DD+FF	5.46252	20%
MF	AX-91341754	3	6649723	232	72	129	47	139	51	201	99	M3	Delta DD+FF	5.7355	20%
MF	AX-91583310	3	158974594	158	146	92	85	48	141	97	203	M3	Delta DD+FF	7.86364	5%
MF	AX-90590040	3	158974646	150	154	87	90	48	141	96	204	M3	Delta DD+FF	6.48297	20%
MF	AX-90846101	3	199827365	46	258	10	176	20	160	45	255	M3	Delta DD+FF	5.28644	20%
MF	AX-91642098	5	805345	92	212	54	150	77	85	152	148	M3	Delta DD+FF	5.30467	20%
MF	AX-91221941	5	896677	223	81	164	40	101	61	182	118	M3	Delta DD+FF	5.25713	20%
MF	AX-90962762	5	161466615	15	289	10	177	28	151	46	254	M3	Delta DD+FF	5.24673	20%
MF	AX-91351897	5	161467164	16	288	10	177	28	151	47	253	M3	Delta DD+FF	5.19144	20%
MF	AX-90962856	5	161633865	16	288	10	177	18	161	35	265	M3	Delta DD+FF	5.58061	20%
MF	AX-91766335	8	113022360	52	252	16	170	55	125	118	182	M3	Delta DD+FF	5.69347	20%
MF	AX-91099737	8	120244941	285	19	180	11	150	25	234	66	M3	Delta DD+FF	5.73692	20%
MF	AX-91767760	8	120457839	285	19	180	11	150	25	235	65	M3	Delta DD+FF	5.22675	20%
MF	AX-91099775	8	120467292	285	19	180	11	150	25	237	63	M3	Delta DD+FF	5.34534	20%
MF	AX-91768187	8	123200729	167	137	83	106	118	59	228	72	M3	Delta DD+FF	5.64579	20%
MF	AX-91100502	8	123272484	168	136	84	105	119	58	233	67	M3	Delta DD+FF	6.17488	20%
MF	AX-91100608	8	123504353	155	149	78	111	119	58	232	68	M3	Delta DD+FF	6.86487	20%
MF	AX-91100620	8	123504889	162	142	81	108	119	58	230	70	M3	Delta DD+FF	7.14561	5%
MF	AX-90555039	8	123506141	27	277	10	179	30	147	81	219	M3	Delta DD+FF	6.27262	20%
MF	AX-91100596	8	123510186	28	276	10	179	30	147	81	219	M3	Delta DD+FF	5.84736	20%
MF	AX-90588565	8	123510776	27	277	10	179	30	147	81	219	M3	Delta DD+FF	6.21668	20%
MF	AX-91430137	8	123511566	23	281	10	179	30	147	79	221	M3	Delta DD+FF	5.30636	20%
MF	AX-91427084	8	123511765	23	281	10	178	30	148	79	221	M3	Delta DD+FF	5.29639	20%
MF	AX-90555041	8	123511872	23	281	10	179	30	147	79	221	M3	Delta DD+FF	5.29805	20%
MF	AX-90635840	8	123512089	23	281	10	179	24	153	61	239	M3	Delta DD+FF	5.46771	20%
MF	AX-91439741	8	123512155	28	276	10	179	24	153	64	236	M3	Delta DD+FF	6.03763	20%
MF	AX-91770045	8	133560452	182	122	95	93	116	62	217	83	M3	Delta DD+FF	5.3067	20%
MF	AX-90648672	8	133560831	182	122	95	93	116	62	216	84	M3	Delta DD+FF	5.32845	20%
MF	AX-90555247	8	133562520	180	124	94	93	112	67	205	95	M3	Delta DD+FF	5.41737	20%
MF	AX-91111564	8	162223261	42	262	10	166	44	146	80	220	M3	Delta DD+FF	5.49312	20%
MF	AX-91775479	8	162226185	65	239	20	156	58	132	96	204	M3	Delta DD+FF	5.18147	20%
MF	AX-90560230	10	109485617	203	101	130	52	168	16	260	40	M3	Delta DD+FF	5.70134	20%
MF	AX-91827513	10	109519556	197	107	130	52	168	16	260	40	M3	Delta DD+FF	6.1907	20%
MF	AX-90651064	1	4980734	235	69	147	22	155	42	237	63	M3	Delta DD+DA+FA+FF	5.21499	20%
MF	AX-91547985	2	206217985	261	43	161	11	154	40	241	59	M3	Delta DD+DA+FA+FF	5.46236	20%
MF	AX-90608260	3	126629929	221	83	142	38	134	52	189	111	M3	Delta DD+DA+FA+FF	5.51174	20%
MF	AX-91583310	3	158974594	158	146	92	85	48	141	97	203	M3	Delta DD+DA+FA+FF	6.58865	20%
MF	AX-90590040	3	158974646	150	154	87	90	48	141	96	204	M3	Delta DD+DA+FA+FF	5.7991	20%
MF	AX-91410184	6	87412104	83	221	31	133	61	141	114	186	M3	Delta DD+DA+FA+FF	5.95881	20%
MF	AX-91380030	6	87416360	84	220	31	132	61	142	114	186	M3	Delta DD+DA+FA+FF	6.22283	20%
MF	AX-91100441	8	123080508	137	167	69	120	79	98	170	130	M3	Delta DD+DA+FA+FF	5.27444	20%
MF	AX-91768187	8	123200729	167	137	83	106	118	59	228	72	M3	Delta DD+DA+FA+FF	5.13444	20%
MF	AX-91100502	8	123272484	168	136	84	105	119	58	233	67	M3	Delta DD+DA+FA+FF	5.69486	20%
MF	AX-91100608	8	123504353	155	149	78	111	119	58	232	68	M3	Delta DD+DA+FA+FF	6.44613	20%
MF	AX-91100620	8	123504889	162	142	81	108	119	58	230	70	M3	Delta DD+DA+FA+FF	6.46128	20%
MF	AX-90555039	8	123506141	27	277	10	179	30	147	81	219	M3	Delta DD+DA+FA+FF	5.98933	20%
MF	AX-91100596	8	123510186	28	276	10	179	30	147	81	219	M3	Delta DD+DA+FA+FF	5.68958	20%
MF	AX-90588565	8	123510776	27	277	10	179	30	147	81	219	M3	Delta DD+DA+FA+FF	5.9762	20%
MF	AX-91430137	8	123511566	23	281	10	179	30	147	79	221	M3	Delta DD+DA+FA+FF	5.23379	20%
MF	AX-91427084	8	123511765	23	281	10	178	30	148	79	221	M3	Delta DD+DA+FA+FF	5.22133	20%
MF	AX-90555041	8	123511872	23	281	10	179	30	147	79	221	M3	Delta DD+DA+FA+FF	5.22957	20%
MF	AX-91439741	8	123512155	28	276	10	179	24	153	64	236	M3	Delta DD+DA+FA+FF	5.31231	20%
MF	AX-90824812	3	119685903	71	233	37	143	106	80	159	141	M3	Delta DA-FA	5.32046	20%
MF	AX-91020683	6	164143140	190	114	103	74	176	13	280	20	M3	Delta DA-FA	6.21212	20%
MF	AX-90801998	3	30698113	33	271	17	159	41	149	64	236	M3	Delta DD-DA	5.30086	20%
MF	AX-91636629	4	213775578	95	209	53	148	38	127	87	213	M3	Delta DD-DA	5.15774	20%
MF	AX-90925388	5	17633689	260	44	167	14	113	72	187	113	M3	Delta DD-DA	5.65463	20%
MF	AX-91744673	7	173737798	210	94	113	62	161	30	243	57	M3	Delta DD-DA	5.57509	20%
MF	AX-90734998	2	17677961	263	41	154	28	125	59	203	97	M3	Delta FA-FF	5.1498	20%
MF	AX-90800545	3	25561024	137	167	73	102	160	31	272	28	M3	Delta DD-FF	5.67336	20%
MF	AX-90843586	3	191173981	283	21	188	11	121	46	232	68	M3	Delta DD-FF	5.2539	20%
MF	AX-90863948	4	31102452	160	144	107	79	53	127	115	185	M3	Delta DD-FF	6.59402	20%
MF	AX-91218190	4	31102486	161	143	107	79	53	127	115	185	M3	Delta DD-FF	6.92681	20%
MF	AX-90863950	4	31102555	161	143	107	79	53	127	115	185	M3	Delta DD-FF	6.26591	20%
MF	AX-91602775	4	31102595	161	143	107	79	53	127	116	184	M3	Delta DD-FF	6.3205	20%
MF	AX-90863961	4	31102637	160	144	107	79	53	127	116	184	M3	Delta DD-FF	6.65032	20%
MF	AX-90863956	4	31106881	169	135	108	78	75	105	146	154	M3	Delta DD-FF	6.09767	20%
MF	AX-91424173	8	161789150	71	233	32	145	52	137	100	200	M3	Delta DD-FF	5.73575	20%
MF	AX-91803234	9	134451420	200	104	112	44	133	77	180	120	M3	Delta DD-FF	5.43023	20%
MF	AX-91150818	9	134451487	199	105	112	44	133	77	179	121	M3	Delta DD-FF	5.54178	20%
MF	AX-91150814	9	134461729	200	104	112	44	133	77	182	118	M3	Delta DD-FF	5.2908	20%
MF	AX-91150847	9	134501960	199	105	112	44	133	77	180	120	M3	Delta DD-FF	5.54651	20%
MF	AX-91803264	9	134503559	199	105	112	44	133	77	178	122	M3	Delta DD-FF	5.27643	20%
MF	AX-91150842	9	134550712	199	105	113	44	132	77	182	118	M3	Delta DD-FF	5.35436	20%
MF	AX-90824812	3	119685903	71	233	37	143	106	80	159	141	M3	Delta (DD+DA)-(FA+FF)	5.16822	20%
MF	AX-90863948	4	31102452	160	144	107	79	53	127	115	185	M3	Delta (DD+DA)-(FA+FF)	5.16302	20%
MF	AX-91218190	4	31102486	161	143	107	79	53	127	115	185	M3	Delta (DD+DA)-(FA+FF)	5.38749	20%
MF	AX-90863961	4	31102637	160	144	107	79	53	127	116	184	M3	Delta (DD+DA)-(FA+FF)	5.19919	20%
MF	AX-91103145	8	132533242	238	66	164	23	138	41	242	58	M3	Delta (DD+DA)-(FA+FF)	5.51749	20%
MF	AX-90723036	1	276990838	236	68	135	39	176	16	271	29	M3	Delta (DD+FF)-(DA+FA)	5.45099	20%
MF	AX-90734998	2	17677961	263	41	154	28	125	59	203	97	M3	Delta (DD+FF)-(DA+FA)	5.30705	20%
MF	AX-91562588	3	49073554	102	202	59	122	47	138	75	225	M3	Delta (DD+FF)-(DA+FA)	5.52523	20%
MF	AX-91818269	10	60084694	26	278	14	167	26	159	35	265	M3	Delta (DD+FF)-(DA+FA)	5.19297	20%
MF	AX-91172703	10	60153876	34	270	20	161	25	160	37	263	M3	Delta (DD+FF)-(DA+FA)	6.10857	20%
MF	AX-90583023	7	142783061	175	129	104	79	167	16	253	47	M3	Delta (DD-DA)-(FF-FA)	5.17301	20%
MF	AX-91744673	7	173737798	210	94	113	62	161	30	243	57	M3	Delta (DD-DA)-(FF-FA)	6.20514	20%
