## Supplementary Table S3 for "Disentangling group specific QTL allele effects from genetic background epistasis using admixed individuals in GWAS: an application to maize flowering"

### Sheet: Feuille1
Trait	SNP	Chromosome	Position	0FF	1FF	0FA	1FA	0DA	1DA	0DD	1DD	Model	Test	-log10(pval)	FDR
FF	AX-91447509	2	9973231	-	-	-	-	-	-	169	131	M1	Delta (Dent)	5.096	20%
FF	AX-90732788	2	9973666	-	-	-	-	-	-	171	129	M1	Delta (Dent)	5.72903	20%
FF	AX-91511057	2	9973932	-	-	-	-	-	-	154	146	M1	Delta (Dent)	5.0852	20%
FF	AX-91338134	2	9980899	-	-	-	-	-	-	87	213	M1	Delta (Dent)	5.16084	20%
FF	AX-91581634	3	149790500	-	-	-	-	-	-	227	73	M1	Delta (Dent)	5.25933	20%
FF	AX-90832635	3	149799411	-	-	-	-	-	-	226	74	M1	Delta (Dent)	5.39191	20%
FF	AX-90834909	3	158880237	-	-	-	-	-	-	107	193	M1	Delta (Dent)	5.0851	20%
FF	AX-90566336	3	158889565	-	-	-	-	-	-	109	191	M1	Delta (Dent)	5.67623	20%
FF	AX-91583291	3	158891367	-	-	-	-	-	-	108	192	M1	Delta (Dent)	5.57327	20%
FF	AX-90566337	3	158893642	-	-	-	-	-	-	107	193	M1	Delta (Dent)	5.15803	20%
FF	AX-90834898	3	158896163	-	-	-	-	-	-	106	194	M1	Delta (Dent)	5.70244	20%
FF	AX-90638102	3	158897644	-	-	-	-	-	-	105	195	M1	Delta (Dent)	5.10375	20%
FF	AX-91583310	3	158974594	-	-	-	-	-	-	97	203	M1	Delta (Dent)	11.6107	5%
FF	AX-90590040	3	158974646	-	-	-	-	-	-	96	204	M1	Delta (Dent)	10.4199	5%
FF	AX-90834934	3	158974756	-	-	-	-	-	-	102	198	M1	Delta (Dent)	10.0477	5%
FF	AX-91408371	3	158975082	-	-	-	-	-	-	101	199	M1	Delta (Dent)	9.64888	5%
FF	AX-91583384	3	159391016	-	-	-	-	-	-	119	181	M1	Delta (Dent)	4.7808	20%
FF	AX-91583403	3	159405200	-	-	-	-	-	-	119	181	M1	Delta (Dent)	5.06455	20%
FF	AX-90835045	3	159415239	-	-	-	-	-	-	120	180	M1	Delta (Dent)	4.78001	20%
FF	AX-91744205	7	171556516	-	-	-	-	-	-	216	84	M1	Delta (Dent)	5.38633	20%
FF	AX-91451275	8	162519150	-	-	-	-	-	-	122	178	M1	Delta (Dent)	4.84429	20%
FF	AX-90563249	10	2257467	-	-	-	-	-	-	156	144	M1	Delta (Dent)	4.93662	20%
FF	AX-91456671	1	17179645	277	27	-	-	-	-	-	-	M1	Delta (Flint)	5.45347	20%
FF	AX-90602128	2	45989148	198	106	-	-	-	-	-	-	M1	Delta (Flint)	5.98958	20%
FF	AX-90591872	4	35758347	293	11	-	-	-	-	-	-	M1	Delta (Flint)	5.87446	20%
FF	AX-90974105	5	203928025	63	241	-	-	-	-	-	-	M1	Delta (Flint)	5.76072	20%
FF	AX-91100415	8	122949646	284	20	-	-	-	-	-	-	M1	Delta (Flint)	9.34527	5%
FF	AX-91100407	8	122950963	279	25	-	-	-	-	-	-	M1	Delta (Flint)	7.6424	5%
FF	AX-91428720	8	122952245	291	13	-	-	-	-	-	-	M1	Delta (Flint)	5.78569	20%
FF	AX-90596641	8	122952991	284	20	-	-	-	-	-	-	M1	Delta (Flint)	5.36235	20%
FF	AX-91100471	8	123151156	286	18	-	-	-	-	-	-	M1	Delta (Flint)	4.97797	20%
FF	AX-91768204	8	123372565	293	11	-	-	-	-	-	-	M1	Delta (Flint)	5.09119	20%
FF	AX-91108827	8	152591911	269	35	-	-	-	-	-	-	M1	Delta (Flint)	5.47573	20%
FF	AX-91116977	9	5415277	200	104	-	-	-	-	-	-	M1	Delta (Flint)	6.51574	5%
FF	AX-91116965	9	5417992	112	192	-	-	-	-	-	-	M1	Delta (Flint)	6.15084	5%
FF	AX-91779203	9	5420956	207	97	-	-	-	-	-	-	M1	Delta (Flint)	5.27625	20%
FF	AX-91779204	9	5445523	210	94	-	-	-	-	-	-	M1	Delta (Flint)	5.41844	20%
FF	AX-91364734	10	85834561	279	25	-	-	-	-	-	-	M1	Delta (Flint)	5.33211	20%
FF	AX-91583310	3	158974594	158	146	-	-	-	-	97	203	M2	Delta D	10.0531	5%
FF	AX-90590040	3	158974646	150	154	-	-	-	-	96	204	M2	Delta D	9.03555	5%
FF	AX-90834934	3	158974756	246	58	-	-	-	-	102	198	M2	Delta D	8.78326	5%
FF	AX-91408371	3	158975082	246	58	-	-	-	-	101	199	M2	Delta D	8.48274	5%
FF	AX-91100415	8	122949646	284	20	-	-	-	-	274	26	M2	Delta F	6.01649	20%
FF	AX-91100407	8	122950963	279	25	-	-	-	-	266	34	M2	Delta F	6.01017	20%
FF	AX-91583310	3	158974594	158	146	-	-	-	-	97	203	M2	Delta D+F	7.87574	5%
FF	AX-90590040	3	158974646	150	154	-	-	-	-	96	204	M2	Delta D+F	7.04913	5%
FF	AX-90710320	1	230470022	169	135	-	-	-	-	222	78	M2	Delta D-F	5.99039	20%
FF	AX-91583310	3	158974594	158	146	92	85	48	141	97	203	M3	Delta DD	9.74213	5%
FF	AX-90590040	3	158974646	150	154	87	90	48	141	96	204	M3	Delta DD	8.81885	5%
FF	AX-90834934	3	158974756	246	58	139	38	50	139	102	198	M3	Delta DD	8.15826	5%
FF	AX-91408371	3	158975082	246	58	139	38	50	139	101	199	M3	Delta DD	7.92555	5%
FF	AX-90601996	2	7041069	102	202	74	108	50	134	75	225	M3	Delta FA	6.28191	20%
FF	AX-91583310	3	158974594	158	146	92	85	48	141	97	203	M3	Delta DD+FF	7.49351	5%
FF	AX-90590040	3	158974646	150	154	87	90	48	141	96	204	M3	Delta DD+FF	6.85579	20%
FF	AX-91768187	8	123200729	167	137	83	106	118	59	228	72	M3	Delta DD+FF	6.17936	20%
FF	AX-91100502	8	123272484	168	136	84	105	119	58	233	67	M3	Delta DD+FF	6.33075	20%
FF	AX-91100608	8	123504353	155	149	78	111	119	58	232	68	M3	Delta DD+FF	6.75737	20%
FF	AX-91100620	8	123504889	162	142	81	108	119	58	230	70	M3	Delta DD+FF	7.51995	5%
FF	AX-91100608	8	123504353	155	149	78	111	119	58	232	68	M3	Delta DD+DA+FA+FF	6.85889	20%
FF	AX-91100620	8	123504889	162	142	81	108	119	58	230	70	M3	Delta DD+DA+FA+FF	7.21733	5%
FF	AX-91562588	3	49073554	102	202	59	122	47	138	75	225	M3	Delta (DD+FF)-(DA+FA)	6.29977	20%
FF	AX-91686325	6	28128237	202	102	119	53	116	78	153	147	M3	Delta (DD+FF)-(DA+FA)	6.40813	20%
