## Supplementary Table S4 for "Disentangling group specific QTL allele effects from genetic background epistasis using admixed individuals in GWAS: an application to maize flowering"

### Sheet: Feuille2
	QTL8.4	QTL10.1	QTL3.5	QTL6.3	QTL8.6	QTL2.2
Trait	MF	MF	MF	MF	MF	MF
SNP	AX-91103145	AX-91172703	AX-90824812	AX-91020683	AX-91424173	AX-90734998
Chromosome	8	10	3	6	8	2
Position (Mbp)	132.53	60.15	119.69	164.14	161.79	17.68
Allele frequency
0DD	242	37	159	280	100	203
1DD	58	263	141	20	200	97
0DA	138	25	106	176	52	125
1DD	41	160	80	13	137	59
0FA	164	20	37	103	32	154
1FA	23	161	143	74	145	28
0FF	238	34	71	190	71	263
1FF	66	270	233	114	233	41
-log10(pval)
M1
Δm(Dent)	1.85	0.49	0.43	0.32	3.51 *	0.26
Δm(Flint)	2.36 .	1.83	2.24 .	0.12	1.42	3.11 *
M2
ΔmD	2.07 .	0.57	0.49	0.61	3.56 *	0.47
ΔmF	1.67	1.05	2.31 .	0.21	1.46	2.54 .
ΔmD+F	0.02	1.27	2.16 .	0.37	0.35	2.43 .
ΔmD-F	3.39 *	0.2	0.9	0.69	4.32 *	1.2
M3
ΔmDD	2.80 .	0.40 .	0.16	0.82	5.86 **	0.14
ΔmDA	3.47 *	1.73	1.97	6.55 **	0.64	0.71
ΔmFA	1.04	1.57	3.72 *	0.29	0.71	1.8
ΔmFF	1.74	1.42	3.52 *	0.26	1.35	2.29 .
ΔmFA+FF	1.82	0.09	5.19 **	0.36	1.33	0.01
ΔmDD+DA	4.33 *	0.52	0.85	4.49 *	3.25 *	0.29
ΔmDA+FA	0.54	2.82 .	0.62	4.52 *	0.08	2.11 .
ΔmDD+FF	0.19	1.38	2.46 .	0.5	0.99	1.82
ΔmDD+DA+FA+FF	0.46	0.41	0.76	2.99 .	0.35	0.16
ΔmDA-FA	3.60 *	0	5.32 **	6.21 **	1.11	0.61
ΔmDD-DA	0.39	2.68 .	2.22 .	3.44 *	2.21 .	0.9
ΔmFA-FF	0.06	4.10 *	0.34	0.05	0.12	5.15 *
ΔmDD-FF	4.15 *	0.48	1.95	0.93	5.74 **	1.42
Δm(DD+DA)-(FA+FF)	5.52 **	0.23	5.17 **	4.54 *	3.84 *	0.16
Δm(DD+FF)-(DA+FA)	0.3	6.11 **	0.62	2.72 .	0.86	5.31 **
Δm(DD-DA)-(FF-FA)	0.17	0.39	1.71	2.90 .	1.32	2.13 .
*** : -log10(pval) > 7
** : 7 > -log10(pval) > 5
* : 5 > -log10(pval) > 3
. : 3 > -log10(pval) > 2
